# A critical but divergent role of PRDM14 in human primordial germ cell fate revealed by inducible degrons

**DOI:** 10.1101/563072

**Authors:** Anastasiya Sybirna, Walfred W.C. Tang, Sabine Dietmann, Wolfram H. Gruhn, M. Azim Surani

## Abstract

PRDM14 is a crucial regulator of mouse primordial germ cells (mPGC), epigenetic reprogramming and pluripotency, but its role in the evolutionarily divergent regulatory network of human PGCs (hPGCs) remains unclear. Besides, a previous knockdown study indicated that PRDM14 might be dispensable for human germ cell fate. Here, we decided to use inducible degrons for a more rapid and comprehensive PRDM14 depletion. We show that PRDM14 loss results in significantly reduced specification efficiency and an aberrant transcriptome of human PGC-like cells (hPGCLCs) obtained *in vitro* from human embryonic stem cells (hESCs). Chromatin immunoprecipitation and transcriptomic analyses suggest that PRDM14 cooperates with TFAP2C and BLIMP1 to upregulate germ cell and pluripotency genes, while repressing WNT signalling and somatic markers. Notably, PRDM14 targets are not conserved between mouse and human, emphasising the divergent molecular mechanisms of PGC specification. The effectiveness of degrons for acute protein depletion is widely applicable in various developmental contexts.
