## Supplemental Table 6 for "A critical but divergent role of PRDM14 in human primordial germ cell fate revealed by inducible degrons"

### Sheet: Sheet1
Oligo Name	Item Name	Sequence 5' to 3'	Scale (µmole)	Purification	Used for	Comments	Comments
IF: pB-PRDM14_5'arm_F	AS40	ccccctcgaggTCGATTTTTTTTTTTTGGAGACAGAGTCTCAC	0.025	DST	PRDM14-T2A-mVenus	PRDM14 KI reporter
IF: T2A-PRDM14_5'arm_R	AS41	ACTTCCTCTGCCCTCGTAGTAGTCTTCATGAAACTTCATG	0.025	DST	PRDM14-T2A-mVenus	PRDM14 KI reporter
IF: Rox-mVenus_R	AS42	AAACGTCGACTGAATCTACTTGTACAGCTCGTCCATGCCG	0.025	DST	PRDM14-T2A-mVenus	PRDM14 KI reporter
IF: Rox-PRDM14_3'arm_F	AS43	TATCTAGACCCAGCTCCCTGCCAGCCACAATGACTCACGC	0.025	DST	PRDM14-T2A-mVenus	PRDM14 KI reporter
IF: DTA-PRDM14_3'arm	AS44	TTGAAAACCACACTGtgggaggctgaggccagaggatcag	0.025	DST	PRDM14-T2A-mVenus	PRDM14 KI reporter
hPRDM14-stop_gRNA_F	AS45	caccGTGAAGACTACTAGCCCTGCC	0.025	DST	PRDM14-stop-gRNA	PRDM14 KI reporter
hPRDM14-stop_gRNA_R	AS46	aaacGGCAGGGCTAGTAGTCTTCAC	0.025	DST	PRDM14-stop-gRNA	PRDM14 KI reporter
geno_PRDM14-Venus_F	AS58	TTATTGGGTCACACTCTCTTGGG	0.025	DST	geno PRDM14-T2A-mVenus
geno_PRDM14-Venus_R	AS59	ccaagtgcacagtatgataagcg	0.025	DST	geno PRDM14-T2A-mVenus
IF:AID-5'arm P14_R	AS104	GCCTCCTGCTCCCCCGTAGTAGTCTTCATGAAACTTCATG			pPB(+)-hPRDM14-C-ter-AID-Venus
AID_F	AS105	GGGGGAGCAGGAGGCGTCGA			pPB(+)-hPRDM14-C-ter-AID-Venus
IF:mVenus-AID_R	AS106	CTCGCCCTTGCTCACATCAAGCTTcttcacgaacg			pPB(+)-hPRDM14-C-ter-AID-Venus
mVenus(no start)_F	AS107	GTGAGCAAGGGCGAGGAG			pPB(+)-hPRDM14-C-ter-AID-Venus	PRDM14-N-ter_AID-Venus
IF:pPB-CAG-OsTir1_F	AS137	CTTGTTATAGACTAGtattaatagtaatcaattacggggtcattag	0.025	DST	For pPB-CAG-OsTir1-IRES-HygR
myc-OsTir1_R	AS138	CTACAGATCCTCTTCTGAGATGAGTTTTTGTTCCAGAATTTTCACGAAATTGG	0.025	DST	For pPB-CAG-OsTir1-IRES-HygR
IF: myc-OsTir1-IRES-HygR_F	AS139	GAAGAGGATCTGTAGGGCCgcCCCCTCTCCCTCCC	0.025	DST	For pPB-CAG-OsTir1-IRES-HygR
IF: pPB-CAG-OsTir1_F	AS140	CTTGTTATAGACTAGGTCGACATTGATTATTGACTAGTTATTAATAG	0.025	DST	For pPB-CAG-OsTir1-V5-T2A-Puro
IF: pPB-Puro_R	AS141	GCTTATCGAGCGGCCgaattctcaggcaccgggc	0.025	DST	For pPB-CAG-OsTir1-V5-T2A-Puro
OsTir1_F	AS142	ATGACATACTTCCCTGAGGAGGTG	0.025	DST	For pPB-CAG-OsTir1-V5-T2A-Puro
IF: OsTir1-CAG_R	AS143	AGGGAAGTATGTCATggtggACGCGTgagaattctc	0.025	DST	For pPB-CAG-OsTir1-V5-T2A-Puro
pBluescript_Rev	AS177	TCGAcctcgagggggggcccggtac	0.025	DST
IF: linker-AID-SOX17-5'arm_R	AS179	GCCTCCTGCTCCCCCCACGTCAGGATAGTTGCAGTAA	0.025	DST
IF: MC1-DTA_3'armGATA4_R	AS180	TTGAAAACCACACTGGAACGAAGGGTCTGCAGTGA	0.025	DST
SOX17-geno_F	AS185	gcctttagaggacgggtgtt	0.025	DST
SOX17-geno_R	AS186	agggacactacacacaaacca	0.025	DST
DD_C_F	AS267	ACGCGGggagtgcaggtggaa	0.025	DST
pPB-DD_R	AS268	GGCGGGTTCGAGGAATTCTTTG	0.025	DST
IF: pPD-DD-Kozak_myc_PRDM14_F	AS269	TTCCTCGAACCCGCCGCCGCCACCatgGAACAAAAAC	0.025	DST
IF: DD-PRDM14_R	AS270	ctgcactccCCGCGTgtagtcttcatgaaacttcatg	0.025	DST
STOP-IRES_F	AS271	TAGGGCCgcCCCCTCTCCCTC	0.025	DST	JAZ system
CAGGS_R	AS272	gatatcctgcagacgcgtgag	0.025	DST	JAZ system
IF: CAGGS-Kozak-HA_F	AS273	cgtctgcaggatatcgccaccatgtacccatacgat	0.025	DST	JAZ system
IF: IRES-osCoi1b_R	AS274	GAGGGGgcGGCCctaggcaggatacaggggcaccac	0.025	DST	JAZ system
OsJAZ43_F	AS275	cctccacagcctgcccacgc	0.025	DST	JAZ system
OsJAZ43_R	AS276	agcggccttcttgtatggctc	0.025	DST	JAZ system
IF:OsJAZ-linker _R	AS277	ggcaggctgtggaggATCGATACCGTCGACGCCTC	0.025	DST	JAZ system
IF: OsJAZ-Venus_F	AS278	tacaagaaggccgctAAGCTTGATGTGAGCAAGGGC	0.025	DST	JAZ system
IF: OSTIR1-NLS_R	AS279	AGGGAAGTATGTCATaacttttcttttcttttttgggc	0.025	DST	JAZ system
IF: JAZ-V5_R	AS280	ggcaggctgtggaggcccgggGGTGCTGTCCAGGCCCAGCAG	0.025	DST	JAZ system
IF: OsJAZ-T2A_F	AS281	tacaagaaggccgctGGCAGTGGAGAGGGCAGAGG	0.025	DST	JAZ system
qPCR_FOXH1_F	AS313	TTGGTGATTCAGGCCGCTCCCTC			From https://www.nature.com/articles/ncomms4678#s1
qPCR_FOXH1_R	AS314	GTCCTTGGGCACCTTGCGGAAGC			From https://www.nature.com/articles/ncomms4678#s1
qPCR_AKAP1_F	AS315	CCGTTTCAGGGAGCAGAAGT
qPCR_AKAP1_R	AS316	TTGTCACCTGAGCAAGCAGT
qPCR_FOXO4_F	AS319	CTCATCAGCCAGGCCATTG
qPCR_FOXO4_R	AS320	GGTTGTGGCGGATCGAGTT
qPCR_BEND4_F	AS331	TTAGAGAGCATCCCAGTGCCC
qPCR_BEND4_R	AS332	TTCAACAGCTGCTTGCTTCC
qPCR_CDX1_F	AS335	GACGCCCTACGAGTGGATG
qPCR_CDX1_R	AS336	TGTAGACCACGCGGTACTTG
qPCR_NFE2L3_F	AS339	AGCAGAGAAACCTGACTGGGA
qPCR_NFE2L3_R	AS340	CAATGAGATGCCCTCCAGTGAA
qPCR_GNA14_F	AS343	GGAGATCGAGCGACAGCTT
qPCR_GNA14_R	AS344	TTCGTCGCTGTAACCAGACC
qPCR_FGFR3_F	AS345	CTCAAGCACGTGGAGGTGAA
qPCR_FGFR3_R	AS346	GCTCCTTGTCGGTGGTGTTA
qPCR_NANOS1_F	AS351	CCAGCTGTTGCCTGTCAAAC
qPCR_NANOS1_R	AS352	CCACGGTGGAACCTTCTTGA
qPCR_MAP2_F	AS355	GCTGCATATGCGCTGATTCT
qPCR_MAP2_R	AS356	TGTGTCGTGTTCTCAAAGGGT
qPCR_EMB_F	AS359	ACCCAATACAGGTTCACCATCA
qPCR_EMB_R	AS360	CCCTACGTAAGAGATCAATGGCT
qPCR_LGI1_F	AS361	AATTTCAAGACATACTTTCCGGG
qPCR_LGI1_R	AS362	CCCTCAGGTCCACATTTGTTAAA
qPCR_MAP6_F	AS369	GTGAGCAGCTCCTACAGGAAT
qPCR_MAP6_R	AS370	CTTGCTGGCCTCTCCTTTGA
qPCR_TDGF1_F	AS373	GAAGATGGCCCGCTTCTCTT
qPCR_TDGF1_R	AS374	CCCGAGATGGACGAGCAAAT
qPCR_GAL_F	AS377	ACATGAAACCAGGAAGCTTTGAC
qPCR_GAL_R	AS378	CGATGTCTTCTGAGGAGGCTG
167hP14ChIP_F TNFSP8	ATTCTCCCCTGGGGCTAGAG
167hP14ChIP_R	AAGCCTCTGAAGCCCTCAAC
168hP14ChIP_F NR5A2	CTGCGACCAAGGGTCTACAT
168hP14ChIP_R	TCCCTTGGGTACCAGGCTTA
170hP14ChIP_F CBFA2T2	TGCTGTAGAGAATGCGGCAG
170hP14ChIP_R	AGTGGTGCAAGGTCCCTAAA
171hP14ChIP_F NCOR2	GACGGGAGGCGATACAACTT
171hP14ChIP_R	AGGCCGTCTGAATCCACATC
SOX17
BLIMP1
TFAP2C
KLF4
NANOG
NANOS1
BEND4
VENTX
CDX1
FGFR3
FOXH1
AKAP1
EMB
NFE2L3
FOXO4
LGI1
WNT3
GNA14
POU5F1
TDGF1
GAL
EOMES
SOX2
MAP2
MAP6

### Sheet: Sheet2
Oligo Name	Oligo Number	Sequence 5' to 3'	Type	Comments
IF: pB-PRDM14_5'arm_F	AS40	ccccctcgaggTCGATTTTTTTTTTTTGGAGACAGAGTCTCAC	cloning	PRDM14-T2A-mVenus
IF: T2A-PRDM14_5'arm_R	AS41	ACTTCCTCTGCCCTCGTAGTAGTCTTCATGAAACTTCATG	cloning	PRDM14-T2A-mVenus
IF: Rox-mVenus_R	AS42	AAACGTCGACTGAATCTACTTGTACAGCTCGTCCATGCCG	cloning	PRDM14-T2A-mVenus
IF: Rox-PRDM14_3'arm_F	AS43	TATCTAGACCCAGCTCCCTGCCAGCCACAATGACTCACGC	cloning	PRDM14-T2A-mVenus
IF: DTA-PRDM14_3'arm	AS44	TTGAAAACCACACTGtgggaggctgaggccagaggatcag	cloning	PRDM14-T2A-mVenus
hPRDM14-stop_gRNA_F	AS45	caccGTGAAGACTACTAGCCCTGCC	cloning	PRDM14-stop-gRNA
hPRDM14-stop_gRNA_R	AS46	aaacGGCAGGGCTAGTAGTCTTCAC	cloning	PRDM14-stop-gRNA
geno_PRDM14-Venus_F	AS58	TTATTGGGTCACACTCTCTTGGG	genotyping	geno PRDM14-T2A/AID-mVenus
geno_PRDM14-Venus_R	AS59	ccaagtgcacagtatgataagcg	genotyping	geno PRDM14-T2A/AID-mVenus
IF:AID-5'arm P14_R	AS104	GCCTCCTGCTCCCCCGTAGTAGTCTTCATGAAACTTCATG	cloning	pPB(+)-hPRDM14-C-ter-AID-Venus
AID_F	AS105	GGGGGAGCAGGAGGCGTCGA	cloning	pPB(+)-hPRDM14-C-ter-AID-Venus
IF:mVenus-AID_R	AS106	CTCGCCCTTGCTCACATCAAGCTTcttcacgaacg	cloning	pPB(+)-hPRDM14-C-ter-AID-Venus
mVenus(no start)_F	AS107	GTGAGCAAGGGCGAGGAG	cloning	pPB(+)-hPRDM14-C-ter-AID-Venus
IF:pPB-CAG-OsTir1_F	AS137	CTTGTTATAGACTAGtattaatagtaatcaattacggggtcattag	cloning	For pPB-CAG-OsTir1-IRES-HygR
myc-OsTir1_R	AS138	CTACAGATCCTCTTCTGAGATGAGTTTTTGTTCCAGAATTTTCACGAAATTGG	cloning	For pPB-CAG-OsTir1-IRES-HygR
IF: myc-OsTir1-IRES-HygR_F	AS139	GAAGAGGATCTGTAGGGCCgcCCCCTCTCCCTCCC	cloning	For pPB-CAG-OsTir1-IRES-HygR
IF: pPB-CAG-OsTir1_F	AS140	CTTGTTATAGACTAGGTCGACATTGATTATTGACTAGTTATTAATAG	cloning	For pPB-CAG-OsTir1-V5-T2A-Puro
IF: pPB-Puro_R	AS141	GCTTATCGAGCGGCCgaattctcaggcaccgggc	cloning	For pPB-CAG-OsTir1-V5-T2A-Puro
OsTir1_F	AS142	ATGACATACTTCCCTGAGGAGGTG	cloning	For pPB-CAG-OsTir1-V5-T2A-Puro
IF: OsTir1-CAG_R	AS143	AGGGAAGTATGTCATggtggACGCGTgagaattctc	cloning	For pPB-CAG-OsTir1-V5-T2A-Puro
pBluescript_Rev	AS177	TCGAcctcgagggggggcccggtac	cloning	pPB(+)-hSOX17-C-ter-AID-Venus
IF: linker-AID-SOX17-5'arm_R	AS179	GCCTCCTGCTCCCCCCACGTCAGGATAGTTGCAGTAA	cloning	pPB(+)-hSOX17-C-ter-AID-Venus
SOX17-geno_F	AS185	gcctttagaggacgggtgtt	genotyping	geno SOX17-AID-Venus
SOX17-geno_R	AS186	agggacactacacacaaacca	genotyping	geno SOX17-AID-Venus
DD_C_F	AS267	ACGCGGggagtgcaggtggaa	cloning	For pPB-CAG-myc-PRDM14-DD-IRES-HygR
pPB-DD_R	AS268	GGCGGGTTCGAGGAATTCTTTG	cloning	For pPB-CAG-myc-PRDM14-DD-IRES-HygR
IF: pPD-DD-Kozak_myc_PRDM14_F	AS269	TTCCTCGAACCCGCCGCCGCCACCatgGAACAAAAAC	cloning	For pPB-CAG-myc-PRDM14-DD-IRES-HygR
IF: DD-PRDM14_R	AS270	ctgcactccCCGCGTgtagtcttcatgaaacttcatg	cloning	For pPB-CAG-myc-PRDM14-DD-IRES-HygR
STOP-IRES_F	AS271	TAGGGCCgcCCCCTCTCCCTC	cloning	For pPB-CAG-HA-FboxOsTir1-OsCoi1b-IRES-HygR
CAGGS_R	AS272	gatatcctgcagacgcgtgag	cloning	For pPB-CAG-HA-FboxOsTir1-OsCoi1b-IRES-HygR
IF: CAGGS-Kozak-HA_F	AS273	cgtctgcaggatatcgccaccatgtacccatacgat	cloning	For pPB-CAG-HA-FboxOsTir1-OsCoi1b-IRES-HygR
IF: IRES-osCoi1b_R	AS274	GAGGGGgcGGCCctaggcaggatacaggggcaccac	cloning	For pPB-CAG-HA-FboxOsTir1-OsCoi1b-IRES-HygR
OsJAZ43_F	AS275	cctccacagcctgcccacgc	cloning	For pPB(+)-hPRDM14-C-ter-JAZ-Venus
OsJAZ43_R	AS276	agcggccttcttgtatggctc	cloning	For pPB(+)-hPRDM14-C-ter-JAZ-Venus
IF:OsJAZ-linker _R	AS277	ggcaggctgtggaggATCGATACCGTCGACGCCTC	cloning	For pPB(+)-hPRDM14-C-ter-JAZ-Venus
IF: OsJAZ-Venus_F	AS278	tacaagaaggccgctAAGCTTGATGTGAGCAAGGGC	cloning	For pPB(+)-hPRDM14-C-ter-JAZ-Venus
IF: OSTIR1-NLS_R	AS279	AGGGAAGTATGTCATaacttttcttttcttttttgggc	cloning	For pPB-CAGGS-osCoi1b-NLS-OsTIR1-JAZ-T2A-Puro
IF: JAZ-V5_R	AS280	ggcaggctgtggaggcccgggGGTGCTGTCCAGGCCCAGCAG	cloning	For pPB-CAGGS-osCoi1b-NLS-OsTIR1-JAZ-T2A-Puro
IF: OsJAZ-T2A_F	AS281	tacaagaaggccgctGGCAGTGGAGAGGGCAGAGG	cloning	For pPB-CAGGS-osCoi1b-NLS-OsTIR1-JAZ-T2A-Puro
qPCR_FOXH1_F	AS313	TTGGTGATTCAGGCCGCTCCCTC	qPCR
qPCR_FOXH1_R	AS314	GTCCTTGGGCACCTTGCGGAAGC	qPCR
qPCR_AKAP1_F	AS315	CCGTTTCAGGGAGCAGAAGT	qPCR
qPCR_AKAP1_R	AS316	TTGTCACCTGAGCAAGCAGT	qPCR
qPCR_FOXO4_F	AS319	CTCATCAGCCAGGCCATTG	qPCR
qPCR_FOXO4_R	AS320	GGTTGTGGCGGATCGAGTT	qPCR
qPCR_BEND4_F	AS331	TTAGAGAGCATCCCAGTGCCC	qPCR
qPCR_BEND4_R	AS332	TTCAACAGCTGCTTGCTTCC	qPCR
qPCR_CDX1_F	AS335	GACGCCCTACGAGTGGATG	qPCR
qPCR_CDX1_R	AS336	TGTAGACCACGCGGTACTTG	qPCR
qPCR_NFE2L3_F	AS339	AGCAGAGAAACCTGACTGGGA	qPCR
qPCR_NFE2L3_R	AS340	CAATGAGATGCCCTCCAGTGAA	qPCR
qPCR_GNA14_F	AS343	GGAGATCGAGCGACAGCTT	qPCR
qPCR_GNA14_R	AS344	TTCGTCGCTGTAACCAGACC	qPCR
qPCR_FGFR3_F	AS345	CTCAAGCACGTGGAGGTGAA	qPCR
qPCR_FGFR3_R	AS346	GCTCCTTGTCGGTGGTGTTA	qPCR
qPCR_NANOS1_F	AS351	CCAGCTGTTGCCTGTCAAAC	qPCR
qPCR_NANOS1_R	AS352	CCACGGTGGAACCTTCTTGA	qPCR
qPCR_MAP2_F	AS355	GCTGCATATGCGCTGATTCT	qPCR
qPCR_MAP2_R	AS356	TGTGTCGTGTTCTCAAAGGGT	qPCR
qPCR_EMB_F	AS359	ACCCAATACAGGTTCACCATCA	qPCR
qPCR_EMB_R	AS360	CCCTACGTAAGAGATCAATGGCT	qPCR
qPCR_LGI1_F	AS361	AATTTCAAGACATACTTTCCGGG	qPCR
qPCR_LGI1_R	AS362	CCCTCAGGTCCACATTTGTTAAA	qPCR
qPCR_MAP6_F	AS369	GTGAGCAGCTCCTACAGGAAT	qPCR
qPCR_MAP6_R	AS370	CTTGCTGGCCTCTCCTTTGA	qPCR
qPCR_TDGF1_F	AS373	GAAGATGGCCCGCTTCTCTT	qPCR
qPCR_TDGF1_R	AS374	CCCGAGATGGACGAGCAAAT	qPCR
qPCR_GAL_F	AS377	ACATGAAACCAGGAAGCTTTGAC	qPCR
qPCR_GAL_R	AS378	CGATGTCTTCTGAGGAGGCTG	qPCR
qPCR_SOX17_F	NI167	GAGCCAAGGGCGAGTCCCGTA	qPCR
qPCR_SOX17_R	NI168	CCTTCCACGACTTGCCCAGCAT	qPCR
qPCR_PRDM1_F	NI15	CGGGGAGAATGTGGACTGGGTAGAG	qPCR
qPCR_PRDM1_R	NI16	CTGGAGTTACACTTGGGGGCAGC	qPCR
qPCR_TFAP2C_F	NI55	CGCTCATGTGACTCTCCTGACATCC	qPCR
qPCR_TFAP2C_R	NI56	TGGGCCGCCAATAGCATGTTCT	qPCR
qPCR_KLF4_F	NI51	AAGGCACACCTGCGAACCCACA	qPCR
qPCR_KLF4_R	NI52	CGCATTTTTGGCACTGGAACGGGC	qPCR
qPCR_NANOG_F	NI99	TGCTGAGATGCCTCACACGGA	qPCR
qPCR_NANOG_R	NI100	TGACCGGGACCTTGTCTTCCTT	qPCR
qPCR_VENTX_F	AS255	TCAGGCCGTCAGCATCAAG	qPCR
qPCR_VENTX_R	AS256	TCCTTACTCAACCCGGCCAT	qPCR
qPCR_POU5F1_F	NI19	GCTGGAGCAAAACCCGGAGG	qPCR
qPCR_POU5F1_R	NI20	TCGGCCTGTGTATATCCCAGGGTG	qPCR
qPCR_EOMES_F	NI217	CTGGCTTCCGTGCCCACGTC	qPCR
qPCR_EOMES_R	NI218	CATGCGCCTGCCCTGTTTCG	qPCR
qPCR_SOX2_F	NI146	GGGAAATGGGAGGGGTGCAAAAGAGG	qPCR
qPCR_SOX2_R	NI147	TTGCGTGAGTGTGGATGGGATTGGTG	qPCR
qPCR_GAPDH_F	WT69	CGCTTCGCTCTCTGCTCCTCCTGT	qPCR
qPCR_GAPDH_R	WT70	GGTGACCAGGCGCCCAATACGA	qPCR
ChIP_TNFSP8_F	WG167_F	ATTCTCCCCTGGGGCTAGAG	ChIP-qPCR
ChIP_TNFSP8_R	WG167_R	AAGCCTCTGAAGCCCTCAAC	ChIP-qPCR
ChIP_NR5A2_F	WG168_F	CTGCGACCAAGGGTCTACAT	ChIP-qPCR
ChIP_NR5A2_R	WG168_R	TCCCTTGGGTACCAGGCTTA	ChIP-qPCR
ChIP_CBFA2T2_F	WG170_F	TGCTGTAGAGAATGCGGCAG	ChIP-qPCR
ChIP_CBFA2T2_R	WG170_R	AGTGGTGCAAGGTCCCTAAA	ChIP-qPCR
ChIP_NCOR2_F	WG171_F	GACGGGAGGCGATACAACTT	ChIP-qPCR
ChIP_NCOR2_R	WG171_R	AGGCCGTCTGAATCCACATC	ChIP-qPCR
ChIP_gene_desert1_F	WG548_F	CCATAGTGCAGTGCTTCCCA	ChIP-qPCR
ChIP_gene_desert1_R	WG548_R	CCCCAGGCCTACGAAATCAG	ChIP-qPCR
